# Distinct mutations and lineages of SARS-CoV-2 virus in the early phase of COVID-19 pandemic and subsequent one-year global expansion

**DOI:** 10.1101/2021.01.05.425339

**Authors:** Yan Chen, Shiyong Li, Wei Wu, Shuaipeng Geng, Mao Mao

## Abstract

A novel coronavirus, SARS-CoV-2, has caused over 190 million cases and over 4 million deaths worldwide since it occurred in December 2019 in Wuhan, China. Here we conceptualized the temporospatial evolutionary and expansion dynamics of SARS-CoV-2 by taking a series of cross-sectional view of viral genomes from early outbreak in January 2020 in Wuhan to early phase of global ignition in early April, and finally to the subsequent global expansion by late December 2020. Based on the phylogenetic analysis of the early patients in Wuhan, Wuhan/WH04/2020 is supposed to be a more appropriate reference genome of SARS-CoV-2, instead of the first sequenced genome Wuhan-Hu-1. By scrutinizing the cases from the very early outbreak, we found a viral genotype from the Seafood Market in Wuhan featured with two concurrent mutations (i.e. M type) had become the overwhelmingly dominant genotype (95.3%) of the pandemic one year later. By analyzing 4,013 SARS-CoV-2 genomes from different continents by early April, we were able to interrogate the viral genomic composition dynamics of initial phase of global ignition over a timespan of 14-week. 11 major viral genotypes with unique geographic distributions were also identified. WE1 type, a descendant of M and predominantly witnessed in western Europe, consisted a half of all the cases (50.2%) at the time. The mutations of major genotypes at the same hierarchical level were mutually exclusive, which implying that various genotypes bearing the specific mutations were propagated during human-to-human transmission, not by accumulating hot-spot mutations during the replication of individual viral genomes. As the pandemic was unfolding, we also used the same approach to analyze 261,323 SARS-CoV-2 genomes from the world since the outbreak in Wuhan (i.e. including all the publicly available viral genomes) in order to recapitulate our findings over one-year timespan. By 25 December 2020, 95.3% of global cases were M type and 93.0% of M-type cases were WE1. In fact, at present all the four variants of concern (VOC) are the descendants of WE1 type. This study demonstrates the viral genotypes can be utilized as molecular barcodes in combination with epidemiologic data to monitor the spreading routes of the pandemic and evaluate the effectiveness of control measures. Moreover, the dynamics of viral mutational spectrum in the study may help the early identification of new strains in patients to reduce further spread of infection, guide the development of molecular diagnosis and vaccines against COVID-19, and help assess their accuracy and efficacy in real world at real time.
