## Supplemental Table 5 for "Distinct mutations and lineages of SARS-CoV-2 virus in the early phase of COVID-19 pandemic and subsequent one-year global expansion"

### Sheet: Table S5
Position	Ref(WuhanHu1)	Mut	no of samples	frequency
8782	T	C	216725	0.960065
28144	C	T	215935	0.956565
23403	A	G	205353	0.909688
3037	C	T	205109	0.908607
14408	C	T	204978	0.908027
241	C	T	201707	0.893537
28881	G	A	81888	0.362754
28883	G	C	81703	0.361934
28882	G	A	81701	0.361925
22227	C	T	45013	0.199402
6286	C	T	44835	0.198613
29645	G	T	44789	0.19841
28932	C	T	44621	0.197665
445	T	C	44606	0.197599
26801	C	G	44533	0.197276
21255	G	C	44263	0.19608
25563	G	T	43689	0.193537
1059	C	T	32235	0.142797
27944	C	T	32129	0.142327
204	G	T	26137	0.115784
21614	C	T	21856	0.0968193
11083	G	T	13997	0.062005
20268	A	G	13206	0.0585009
28854	C	T	12569	0.0556791
1163	A	T	12382	0.0548507
313	C	T	12345	0.0546868
18555	C	T	11341	0.0502392
16647	G	T	11030	0.0488615
23401	G	A	10909	0.0483255
7540	T	C	10908	0.0483211
22992	G	A	10370	0.0459378
24334	C	T	9801	0.0434172
14805	C	T	8368	0.0370692
27964	C	T	7665	0.033955
18877	C	T	7490	0.0331798
15324	C	T	5575	0.0246966
23731	C	T	5549	0.0245814
26144	G	T	5531	0.0245016
10097	G	A	5508	0.0243998
26735	C	T	5397	0.023908
19839	T	C	4495	0.0199123
29692	G	T	4276	0.0189421
10376	C	T	4235	0.0187605
9286	C	T	4092	0.018127
28725	C	T	4063	0.0179986
14708	C	T	3952	0.0175069
4346	T	C	3901	0.0172809
21637	C	T	3702	0.0163994
28169	A	G	3673	0.0162709
28869	C	T	3661	0.0162178
22444	C	T	3611	0.0159963
10319	C	T	3582	0.0158678
11396	C	T	3579	0.0158545
10870	G	T	3314	0.0146806
28657	C	T	3306	0.0146452
9745	C	T	3227	0.0142952
18060	C	T	3071	0.0136041
8683	C	T	3044	0.0134845
2416	C	T	3044	0.0134845
13536	C	T	2938	0.013015
15406	G	T	2923	0.0129485
21575	C	T	2845	0.012603
17858	A	G	2825	0.0125144
1987	A	G	2814	0.0124657
17747	C	T	2800	0.0124037
15480	C	T	2785	0.0123372
4002	C	T	2773	0.012284
29734	G	C	2752	0.012191
25617	G	T	2733	0.0121068
29366	C	T	2667	0.0118145
11230	G	T	2656	0.0117657
16260	C	T	2644	0.0117126
11916	C	T	2591	0.0114778
7926	C	T	2565	0.0113626
222	C	T	2515	0.0111411
25614	C	T	2470	0.0109418
28311	C	T	2457	0.0108842
27769	C	T	2390	0.0105874
2558	C	T	2330	0.0103216
22346	G	T	2276	0.0100824
22879	C	A	2251	0.00997165
25429	G	T	2227	0.00986533
29386	C	T	2194	0.00971915
26424	T	C	2188	0.00969257
2480	A	G	2188	0.00969257
11533	A	G	2185	0.00967928
24088	T	C	2176	0.00963941
20661	T	C	2172	0.00962169
13730	C	T	2143	0.00949322
17104	C	T	2092	0.0092673
18424	A	G	2052	0.0090901
11781	A	G	2052	0.0090901
19524	C	T	2051	0.00908567
25907	G	T	2045	0.00905909
29555	C	T	2035	0.0090148
12067	G	T	2027	0.00897936
21304	C	T	2020	0.00894835
28975	G	T	2019	0.00894392
28580	G	T	1975	0.008749
6312	C	A	1927	0.00853637
