## Supplemental Table 6 for "Distinct mutations and lineages of SARS-CoV-2 virus in the early phase of COVID-19 pandemic and subsequent one-year global expansion"

### Sheet: Sheet1
Sample ID	Location	Sampling date
EPI_ISL_413691	Weifang	2020-01-01
EPI_ISL_406801	Wuhan	2020-01-05
EPI_ISL_412979	Wuhan	2020-01-18
EPI_ISL_404253	USA	2020-01-21
EPI_ISL_421237	Jiujiang	2020-01-22
EPI_ISL_421244	Shangrao	2020-01-22
EPI_ISL_449481	Wuhan	2020-01-22
EPI_ISL_449484	Wuhan	2020-01-22
EPI_ISL_449485	Wuhan	2020-01-22
EPI_ISL_407893	Australia	2020-01-24
EPI_ISL_411926	Taiwan	2020-01-24
EPI_ISL_421242	Ganzhou	2020-01-25
EPI_ISL_421249	Xinyu	2020-01-25
EPI_ISL_416042	Hangzhou	2020-01-26
EPI_ISL_493168	Wuhan	2020-01-26
EPI_ISL_493183	Wuhan	2020-01-26
EPI_ISL_418996	Singapore	2020-01-27
EPI_ISL_421247	Nanchang	2020-01-27
EPI_ISL_428470	Guangdong	2020-01-27
EPI_ISL_428471	Guangdong	2020-01-27
EPI_ISL_451384	Sichuan	2020-01-27
EPI_ISL_463889	Shaoxing	2020-01-27
EPI_ISL_428476	Guangdong	2020-01-28
EPI_ISL_429099	Guangzhou	2020-01-29
EPI_ISL_413858	Guangdong	2020-01-30
EPI_ISL_416326	Shanghai	2020-01-30
EPI_ISL_416333	Shanghai	2020-01-30
EPI_ISL_416352	Shanghai	2020-01-30
EPI_ISL_463894	Shaoxing	2020-01-30
EPI_ISL_463895	Shaoxing	2020-01-30
EPI_ISL_408489	Taiwan	2020-01-31
EPI_ISL_463896	Shaoxing	2020-01-31
EPI_ISL_413729	Weifang	2020-02-01
EPI_ISL_413746	Weifang	2020-02-01
EPI_ISL_413748	Weifang	2020-02-01
EPI_ISL_413750	Weifang	2020-02-01
EPI_ISL_413751	Weifang	2020-02-01
EPI_ISL_429854	Lishui	2020-02-01
EPI_ISL_407976	Belgium	2020-02-03
EPI_ISL_413867	Guangdong	2020-02-05
EPI_ISL_416368	Shanghai	2020-02-05
EPI_ISL_421240	Shangrao	2020-02-05
EPI_ISL_429082	Guangzhou	2020-02-05
EPI_ISL_429083	Guangzhou	2020-02-05
EPI_ISL_429084	Guangzhou	2020-02-05
EPI_ISL_418997	Singapore	2020-02-06
EPI_ISL_429075	Guangzhou	2020-02-07
EPI_ISL_429090	Guangzhou	2020-02-08
EPI_ISL_429091	Guangzhou	2020-02-08
EPI_ISL_429092	Guangzhou	2020-02-08
EPI_ISL_429093	Guangzhou	2020-02-08
EPI_ISL_457687	Guangzhou	2020-02-11
EPI_ISL_457688	Guangzhou	2020-02-11
EPI_ISL_457689	Guangzhou	2020-02-11
EPI_ISL_457690	Guangzhou	2020-02-11
EPI_ISL_414380	Singapore	2020-02-13
EPI_ISL_419000	Singapore	2020-02-13
EPI_ISL_418998	Singapore	2020-02-14
EPI_ISL_457692	Guangzhou	2020-02-14
EPI_ISL_457693	Guangzhou	2020-02-14
EPI_ISL_469132	Singapore	2020-02-15
EPI_ISL_428822	Singapore	2020-02-16
EPI_ISL_457695	Guangzhou	2020-02-17
EPI_ISL_457696	Guangzhou	2020-02-20
EPI_ISL_454998	Wuhan	2020-02-24
EPI_ISL_414663	Guangzhou	2020-02-25
EPI_ISL_414689	Guangzhou	2020-02-25
EPI_ISL_414690	Guangzhou	2020-02-25
EPI_ISL_414691	Guangzhou	2020-02-25
EPI_ISL_421246	Nanchang	2020-02-26
EPI_ISL_428830	Singapore	2020-02-27
EPI_ISL_475998	Singapore	2020-02-28
EPI_ISL_419001	Singapore	2020-03-02
EPI_ISL_420099	Singapore	2020-03-02
EPI_ISL_420100	Singapore	2020-03-02
EPI_ISL_594455	USA	2020-03-07
EPI_ISL_510165	Spain	2020-03-09
EPI_ISL_510166	Spain	2020-03-09
EPI_ISL_459863	Chile	2020-03-12
EPI_ISL_481038	Spain	2020-03-14
EPI_ISL_538020	Spain	2020-03-14
EPI_ISL_509621	Spain	2020-03-15
EPI_ISL_500673	Australia	2020-03-20
EPI_ISL_455692	Zhejiang	2020-03-24
EPI_ISL_459665	Scotland	2020-03-26
EPI_ISL_515083	Ghana	2020-03-27
EPI_ISL_439478	England	2020-03-31
EPI_ISL_432614	England	2020-04-01
EPI_ISL_459141	Scotland	2020-04-06
EPI_ISL_683671	Spain	2020-04-12
EPI_ISL_515097	Ghana	2020-05-27
EPI_ISL_614255	USA	2020-06-16
